# Mouse parasubthalamic *Crh* neurons drive alcohol drinking escalation and behavioral disinhibition

**DOI:** 10.1101/2024.07.06.602357

**Authors:** Max Kreifeldt, Agbonlahor Okhuarobo, Jeffery L Dunning, Catherine Lopez, Giovana Macedo, Harpreet Sidhu, Candice Contet

## Abstract

Corticotropin-releasing factor (CRF, encoded by *Crh*) signaling is thought to play a critical role in the development of excessive alcohol drinking and the emotional and physical pain associated with alcohol withdrawal. Here, we investigated the parasubthalamic nucleus (PSTN) as a potential source of CRF relevant to the control of alcohol consumption, affect, and nociception in mice. We identified PSTN *Crh* neurons as a neuronal subpopulation that exerts a potent and unique influence on behavior by promoting not only alcohol but also saccharin drinking, while PSTN neurons are otherwise known to suppress consummatory behaviors. Furthermore, PSTN *Crh* neurons are causally implicated in the escalation of alcohol and saccharin intake produced by chronic intermittent ethanol (CIE) vapor inhalation, a mouse model of alcohol use disorder. In contrast to our predictions, the ability of PSTN *Crh* neurons to increase alcohol drinking is not mediated by CRF_1_ signaling. Moreover, the pattern of behavioral disinhibition and reduced nociception driven by their activation does not support a role of negative reinforcement as a motivational basis for the concomitant increase in alcohol drinking. Finally, silencing *Crh* expression in the PSTN slowed down the escalation of alcohol intake in mice exposed to CIE and accelerated their recovery from withdrawal-induced mechanical hyperalgesia. Altogether, our results suggest that PSTN *Crh* neurons may represent an important node in the brain circuitry linking alcohol use disorder with sweet liking and novelty seeking.
