## Supplementary Table 1 for "Mouse parasubthalamic *Crh* neurons drive alcohol drinking escalation and behavioral disinhibition"

### Sheet: Sheet1
						Viral vectors					Stereotaxic coordinates
Experiments	Cohort #		Figures	Mouse strain	Sample size (M, male; F, female)	Name	Supplier	Lot	Titer (vg/mL)	Volume per side (nL)	AP	ML	DV	Histology
Effect of chemogenetic stimulation of PSTN Crh neurons on fluid consumption (water, saccharin, alcohol), affect (digging, tail suspension, EPM), and nociception (tail pressure)	1	DO	1B-D, S1, 3C-I, S5, S6, S7C	Crh-Cre	3 M + 3 F	AAV2-hSyn-DIO-hM3D(Gq)-mCherry	UNC Vector Core	4499h	2 x 10^12	1000	-2.3	+/- 1.2	-5.0	Immunolabeling
					3 M + 3 F	AAV2-hSyn-DIO-hM3D(Gq)-mCherry	UNC Vector Core	4499i	3.8 x 10^12
					3 M + 3 F	AAV2-hSyn-DIO-hM3D(Gq)-mCherry	Addgene	6233	4.6 x 10^12
					3 M + 3 F	AAV2-hSyn-DIO-hM3D(Gq)-mCherry	Addgene	5477	4.9 x 10^12
	2	DZ	1E-F, S2, 5	Crh-Cre	hM3Dq, 6 M + 6 F	AAV2-hSyn-DIO-hM3D(Gq)-mCherry	UNC Vector Core	8269	1.5 x 10^13	1000	-2.3	+/- 1.2	-5.0	Immunolabeling
					mCherry, 6 M + 6 F	AAV2-hSyn-DIO-mCherry	UNC Vector Core	8267	1.3 x 10^13
	3	EI	1G-I, S3, S7A-B	Crh-Cre	7 M + 9 F	AAV2-hSyn-DIO-hM3D(Gq)-mCherry	UNC Vector Core	8269	1.5 x 10^13	100	-2.3	+/- 1.2	-5.0	Immunolabeling
Effect of chemogenetic inhibition of PSTN Crh neurons on alcohol consumption (CIE-2BC)		DP	2, S4	Crh-Cre	Air, 8 M; CIE, 6 M	AAV2-hSyn-DIO-hM4D(Gi)-mCherry	UNC Vector Core	4500i	4.1 x 10^12	1000	-2.3	+/- 1.2	-5.0	Native fluorescence
Effect of chemogenetic stimulation of PSTN Tac1 neurons on alcohol and saccharin drinking		GI	4	Tac1-Cre	3 M + 2 F	AAV2-hSyn-DIO-hM3D(Gq)-mCherry	UNC Vector Core	8269	1.5 x 10^13	75	-2.3	+/- 1.0	-5.2	Native fluorescence
Quantification of PSTN Crh knockdown			6A	C57BL/6J	shControl, 4 M	AAV8.2-U6-shControl-CBA-GFP	Virovek	18-218	2.19 x 10^13	1000	-2.3	+/- 1.2	-5.0	CISH
					shCrh, 3 M	AAV8.2-U6-shCrh13-CBA-GFP	Virovek	18-194	2.05 x 10^13
Effect of PSTN Crh knockdown on alcohol consumption (CIE-2BC)		ER	6C-G, S8	C57BL/6J	Air shControl, 10 M; CIE shControl, 10 M	AAV8.2-U6-shControl-CBA-GFP	Virovek	18-218	2.19 x 10^13	100	-2.3	+/- 1.2	-5.0	Immunolabeling
					Air shCrh, 10 M; CIE shCrh, 12 M	AAV8.2-U6-shCrh13-CBA-GFP	Virovek	18-194	2.05 x 10^13
